# D614G substitution enhances the stability of trimeric SARS-CoV-2 spike protein

**DOI:** 10.1101/2020.11.02.364273

**Authors:** Arangasamy Yazhini, Das Swayam Prakash Sidhanta, Narayanaswamy Srinivasan

## Abstract

SARS-CoV-2 spike protein with D614G substitution has become the dominant variant in the ongoing COVID-19 pandemic. Several studies to characterize the new virus expressing G614 variant show that it exhibits increased infectivity compared to the ancestral virus having D614 spike protein. Here, using *in-silico* mutagenesis and energy calculations, we analyzed inter-residue interaction energies and thermodynamic stability of the dominant (G614) and the ancestral (D614) variants of spike protein trimer in ‘closed’ and ‘partially open’ conformations. We find that the local interactions mediated by aspartate at the 614^th^ position are energetically frustrated and create unfavourable environment. Whereas, glycine at the same position confers energetically favourable environment and strengthens intra-as well as inter-protomer association. Such changes in the local interaction energies enhance the thermodynamic stability of the spike protein trimer as free energy difference (ΔΔG) upon glycine substitution is −2.6 kcal/mol for closed conformation and −2.0 kcal/mol for open conformation. Our results on the structural and energetic basis of enhanced stability hint that G614 may confer increased availability of functional form of spike protein trimer and consequent in higher infectivity than the D614 variant.
