## Supplementary Table S1 for "D614G substitution enhances the stability of trimeric SARS-CoV-2 spike protein"

### Sheet: S1A-mutational
Supplementary Table S1: The table contains details of frustration index of inter-residue contacts present at 614th position of spike protein trimer in closed and partially open conformations. Table S1A in Sheet 1 provides mutational frustration index of contacts present at the 614th position in the ancestral (D614) and dominant (G614) variants of the spike protein trimer. In table S1B at sheet 2,…
Supplementary Table S1A: Mutational frustration index of inter-residue contacts formed by aspartate or glycine at 614th position in the spike protein trimer. Results for closed and partially open conformations of spike protein trimer are given.
D614 in closed conformation						G614 in closed conformation						D614 in partially open conformation						G614 in partially open conformation
Residue 1_chain ID	Residue 2_chain ID	Frustration Index	Contact distance	Frustration State		Residue 1_chain ID	Residue 2_chain ID	Frustration Index	Contact distance	Frustration State		Residue 1_chain ID	Residue 2_chain ID	Frustration Index	Contact distance	Frustration State		Residue 1_chain ID	Residue 2_chain ID	Frustration Index	Contact distance	Frustration State
S591_A	D614_A	-1.242	long	highly		F318_A	G614_A	1.058	long	minimally		F592_A	D614_A	-0.14	long	neutral		G593_A	G614_A	-0.469	short	neutral
F592_A	D614_A	-0.386	long	neutral		S591_A	G614_A	-0.753	water-mediated	neutral		G593_A	D614_A	-1.054	short	highly		G594_A	G614_A	-0.639	long	neutral
G593_A	D614_A	-1.037	short	highly		F592_A	G614_A	0.67	water-mediated	neutral		G594_A	D614_A	-1.233	long	highly		L611_A	G614_A	0.966	long	minimally
G594_A	D614_A	-1.229	long	highly		G593_A	G614_A	-0.447	short	neutral		Y612_A	D614_A	0.122	long	neutral		Y612_A	G614_A	0.635	long	neutral
Y612_A	D614_A	0.083	long	neutral		G594_A	G614_A	-0.615	long	neutral		D614_A	N616_A	-1.683	long	highly		G614_A	N616_A	-1.08	water-mediated	highly
D614_A	N616_A	-1.61	long	highly		L611_A	G614_A	0.945	long	minimally		D614_A	R646_A	-1.5	long	highly		G614_A	T645_A	-0.484	water-mediated	neutral
D614_A	R646_A	-1.397	long	highly		Y612_A	G614_A	0.552	long	neutral		D614_A	A647_A	-0.411	long	neutral		G614_A	R646_A	-0.638	water-mediated	neutral
D614_A	A647_A	-0.235	long	neutral		G614_A	N616_A	-0.983	water-mediated	neutral		D614_A	G648_A	-0.99	short	neutral		G614_A	A647_A	0.107	long	neutral
D614_A	G648_A	-0.952	short	neutral		G614_A	T645_A	-0.448	water-mediated	neutral		D614_A	C649_A	0.157	long	neutral		G614_A	G648_A	-0.534	short	neutral
D614_A	C649_A	0.165	long	neutral		G614_A	R646_A	-0.596	water-mediated	neutral		D614_A	T859_B	-1.053	short	highly		G614_A	C649_A	0.811	water-mediated	minimally
D614_A	S735_B	-1.294	long	highly		G614_A	A647_A	0.323	long	neutral		D614_A	V860_B	-0.283	long	neutral		G614_A	T859_B	-0.403	water-mediated	neutral
D614_A	T859_B	-1.071	short	highly		G614_A	G648_A	-0.51	short	neutral		D614_A	L861_B	-0.885	long	neutral		G614_A	V860_B	0.835	long	minimally
D614_A	V860_B	-0.425	long	neutral		G614_A	C649_A	0.83	water-mediated	minimally		D614_A	P862_B	-1.776	long	highly		G614_A	L861_B	0.052	water-mediated	neutral
D614_A	L861_B	-0.541	long	neutral		G614_A	T859_B	-0.335	water-mediated	neutral		S735_A	D614_C	-1.363	long	highly		G614_A	P862_B	-1.276	long	highly
D614_A	P862_B	-1.734	long	highly		G614_A	V860_B	0.552	long	neutral		T859_A	D614_C	-1.045	short	highly		T859_A	G614_C	-0.35	water-mediated	neutral
S735_A	D614_C	-1.373	long	highly		G614_A	L861_B	0.406	water-mediated	neutral		V860_A	D614_C	-0.344	long	neutral		V860_A	G614_C	0.631	long	neutral
T859_A	D614_C	-1.078	short	highly		G614_A	P862_B	-1.315	long	highly		L861_A	D614_C	-0.614	long	neutral		L861_A	G614_C	0.369	water-mediated	neutral
V860_A	D614_C	-0.532	long	neutral		T859_A	G614_C	-0.398	water-mediated	neutral		P862_A	D614_C	-1.801	long	highly		P862_A	G614_C	-1.247	long	highly
L861_A	D614_C	-0.538	long	neutral		V860_A	G614_C	0.547	long	neutral		S591_B	D614_B	-1.275	long	highly		F318_B	G614_B	0.96	long	minimally
P862_A	D614_C	-1.797	long	highly		L861_A	G614_C	0.414	water-mediated	neutral		F592_B	D614_B	-0.452	long	neutral		S591_B	G614_B	-0.661	water-mediated	neutral
S591_B	D614_B	-1.281	long	highly		P862_A	G614_C	-1.299	long	highly		G593_B	D614_B	-1.099	short	highly		F592_B	G614_B	0.502	water-mediated	neutral
F592_B	D614_B	-0.328	long	neutral		F318_B	G614_B	1.068	long	minimally		G594_B	D614_B	-1.285	long	highly		G593_B	G614_B	-0.376	short	neutral
G593_B	D614_B	-1.097	short	highly		S591_B	G614_B	-0.654	water-mediated	neutral		Y612_B	D614_B	0.046	long	neutral		G594_B	G614_B	-0.574	long	neutral
G594_B	D614_B	-1.328	long	highly		F592_B	G614_B	0.578	water-mediated	neutral		D614_B	N616_B	-1.812	long	highly		L611_B	G614_B	0.877	long	minimally
Y612_B	D614_B	0.077	long	neutral		G593_B	G614_B	-0.467	short	neutral		D614_B	R646_B	-1.522	long	highly		Y612_B	G614_B	0.602	long	neutral
D614_B	N616_B	-1.626	long	highly		G594_B	G614_B	-0.613	long	neutral		D614_B	A647_B	-0.46	long	neutral		G614_B	N616_B	-0.968	water-mediated	neutral
D614_B	R646_B	-1.364	long	highly		L611_B	G614_B	0.922	long	minimally		D614_B	G648_B	-1.004	short	highly		G614_B	T645_B	-0.404	water-mediated	neutral
D614_B	A647_B	-0.259	long	neutral		Y612_B	G614_B	0.555	long	neutral		D614_B	C649_B	0.362	long	neutral		G614_B	R646_B	-0.533	water-mediated	neutral
D614_B	G648_B	-0.957	short	neutral		G614_B	N616_B	-0.997	water-mediated	neutral		D614_B	T859_C	-1.111	short	highly		G614_B	A647_B	0.092	long	neutral
D614_B	C649_B	0.247	long	neutral		G614_B	T645_B	-0.417	water-mediated	neutral		D614_B	V860_C	-0.378	long	neutral		G614_B	G648_B	-0.56	short	neutral
D614_B	S735_C	-1.298	long	highly		G614_B	R646_B	-0.559	water-mediated	neutral		D614_B	L861_C	-0.589	long	neutral		G614_B	C649_B	1.059	water-mediated	minimally
D614_B	T859_C	-1.1	short	highly		G614_B	A647_B	0.292	long	neutral		D614_B	P862_C	-1.772	long	highly		G614_B	T859_C	-0.319	water-mediated	neutral
D614_B	V860_C	-0.476	long	neutral		G614_B	G648_B	-0.593	short	neutral		S591_C	D614_C	-1.182	long	highly		G614_B	V860_C	0.629	long	neutral
D614_B	L861_C	-0.593	long	neutral		G614_B	C649_B	0.83	water-mediated	minimally		F592_C	D614_C	-0.281	long	neutral		G614_B	L861_C	0.429	water-mediated	neutral
D614_B	P862_C	-1.698	long	highly		G614_B	T859_C	-0.351	water-mediated	neutral		G593_C	D614_C	-1.112	short	highly		G614_B	P862_C	-1.153	long	highly
S591_C	D614_C	-1.279	long	highly		G614_B	V860_C	0.618	long	neutral		G594_C	D614_C	-1.252	long	highly		F318_C	G614_C	1.018	long	minimally
F592_C	D614_C	-0.42	long	neutral		G614_B	L861_C	0.386	water-mediated	neutral		Y612_C	D614_C	0.011	long	neutral		S591_C	G614_C	-0.616	long	neutral
G593_C	D614_C	-1.153	short	highly		G614_B	P862_C	-1.337	long	highly		D614_C	N616_C	-1.747	long	highly		F592_C	G614_C	0.63	water-mediated	neutral
G594_C	D614_C	-1.192	long	highly		F318_C	G614_C	0.932	long	minimally		D614_C	R646_C	-1.464	long	highly		G593_C	G614_C	-0.392	short	neutral
Y612_C	D614_C	0.048	long	neutral		S591_C	G614_C	-0.632	water-mediated	neutral		D614_C	A647_C	-0.483	long	neutral		G594_C	G614_C	-0.574	long	neutral
D614_C	N616_C	-1.602	long	highly		F592_C	G614_C	0.614	water-mediated	neutral		D614_C	G648_C	-0.992	short	neutral		L611_C	G614_C	0.943	long	minimally
D614_C	R646_C	-1.413	long	highly		G593_C	G614_C	-0.449	short	neutral		D614_C	C649_C	0.185	long	neutral		Y612_C	G614_C	0.516	long	neutral
D614_C	A647_C	-0.261	long	neutral		G594_C	G614_C	-0.608	long	neutral								G614_C	N616_C	-1.021	water-mediated	highly
D614_C	G648_C	-0.897	short	neutral		L611_C	G614_C	0.969	long	minimally								G614_C	T645_C	-0.449	water-mediated	neutral
D614_C	C649_C	0.214	long	neutral		Y612_C	G614_C	0.578	long	neutral								G614_C	R646_C	-0.565	water-mediated	neutral
						G614_C	N616_C	-1.001	water-mediated	highly								G614_C	A647_C	0.089	long	neutral
						G614_C	T645_C	-0.409	water-mediated	neutral								G614_C	G648_C	-0.565	short	neutral
						G614_C	R646_C	-0.6	water-mediated	neutral								G614_C	C649_C	0.857	water-mediated	minimally
						G614_C	A647_C	0.308	long	neutral
						G614_C	G648_C	-0.549	short	neutral
						G614_C	C649_C	0.882	water-mediated	minimally

### Sheet: S1B-configurational
Supplementary Table S1B: Configurational frustration index of inter-residue contacts formed by aspartate or glycine at 614th position in the spike protein trimer. Results for closed and partially open conformations of spike protein trimer are given.
D614 in closed conformation						G614 in closed conformation						D614 in partially open conformation						G614 in partially open conformation
Residue 1_chain ID	Residue 2_chain ID	Frustration Index	Contact distance	Frustration State		Residue 1_chain ID	Residue 2_chain ID	Frustration Index	Contact distance	Frustration State		Residue 1_chain ID	Residue 2_chain ID	Frustration Index	Contact distance	Frustration State		Residue 1_chain ID	Residue 2_chain ID	Frustration Index	Contact distance	Frustration State
S591_A	D614_A	0.438	long	neutral		F318_A	G614_A	0.472	long	neutral		F592_A	D614_A	-0.295	long	neutral		G593_A	G614_A	0.97	short	minimally
F592_A	D614_A	-0.301	long	neutral		S591_A	G614_A	0.908	water-mediated	minimally		G593_A	D614_A	-0.606	short	neutral		G594_A	G614_A	0.633	long	neutral
G593_A	D614_A	-0.568	short	neutral		F592_A	G614_A	0.774	water-mediated	neutral		G594_A	D614_A	0.295	long	neutral		L611_A	G614_A	0.404	long	neutral
G594_A	D614_A	0.275	long	neutral		G593_A	G614_A	1.117	short	minimally		Y612_A	D614_A	0.44	long	neutral		Y612_A	G614_A	0.663	long	neutral
Y612_A	D614_A	0.501	long	neutral		G594_A	G614_A	0.681	long	neutral		D614_A	N616_A	0.358	long	neutral		G614_A	N616_A	0.743	water-mediated	neutral
D614_A	N616_A	0.441	long	neutral		L611_A	G614_A	0.465	long	neutral		D614_A	R646_A	0.827	long	minimally		G614_A	T645_A	0.85	water-mediated	minimally
D614_A	R646_A	0.928	long	minimally		Y612_A	G614_A	0.732	long	neutral		D614_A	A647_A	0.239	long	neutral		G614_A	R646_A	1.237	water-mediated	minimally
D614_A	A647_A	0.294	long	neutral		G614_A	N616_A	0.84	water-mediated	minimally		D614_A	G648_A	-0.591	short	neutral		G614_A	A647_A	0.485	long	neutral
D614_A	G648_A	-0.562	short	neutral		G614_A	T645_A	0.916	water-mediated	minimally		D614_A	C649_A	-0.72	long	neutral		G614_A	G648_A	0.352	short	neutral
D614_A	C649_A	-0.702	long	neutral		G614_A	R646_A	1.323	water-mediated	minimally		D614_A	T859_B	-0.146	short	neutral		G614_A	C649_A	-0.242	water-mediated	neutral
D614_A	S735_B	0.098	long	neutral		G614_A	A647_A	0.559	long	neutral		D614_A	V860_B	-0.243	long	neutral		G614_A	T859_B	0.906	water-mediated	minimally
D614_A	T859_B	-0.105	short	neutral		G614_A	G648_A	0.374	short	neutral		D614_A	L861_B	-0.404	long	neutral		G614_A	V860_B	0.367	long	neutral
D614_A	V860_B	-0.284	long	neutral		G614_A	C649_A	-0.2	water-mediated	neutral		D614_A	P862_B	0.081	long	neutral		G614_A	L861_B	0.575	water-mediated	neutral
D614_A	L861_B	-0.369	long	neutral		G614_A	T859_B	0.978	water-mediated	minimally		S735_A	D614_C	0.041	long	neutral		G614_A	P862_B	0.419	long	neutral
D614_A	P862_B	0.1	long	neutral		G614_A	V860_B	0.481	long	neutral		T859_A	D614_C	-0.332	short	neutral		T859_A	G614_C	0.84	water-mediated	minimally
S735_A	D614_C	0.098	long	neutral		G614_A	L861_B	0.641	water-mediated	neutral		V860_A	D614_C	-0.177	long	neutral		V860_A	G614_C	0.434	long	neutral
T859_A	D614_C	-0.105	short	neutral		G614_A	P862_B	0.448	long	neutral		L861_A	D614_C	-0.41	long	neutral		L861_A	G614_C	0.575	water-mediated	neutral
V860_A	D614_C	-0.284	long	neutral		T859_A	G614_C	0.978	water-mediated	minimally		P862_A	D614_C	0.142	long	neutral		P862_A	G614_C	0.487	long	neutral
L861_A	D614_C	-0.369	long	neutral		V860_A	G614_C	0.484	long	neutral		S591_B	D614_B	0.37	long	neutral		F318_B	G614_B	0.337	long	neutral
P862_A	D614_C	0.099	long	neutral		L861_A	G614_C	0.641	water-mediated	neutral		F592_B	D614_B	-0.349	long	neutral		S591_B	G614_B	0.857	water-mediated	minimally
S591_B	D614_B	0.438	long	neutral		P862_A	G614_C	0.448	long	neutral		G593_B	D614_B	-1.006	short	highly		F592_B	G614_B	0.954	water-mediated	minimally
F592_B	D614_B	-0.301	long	neutral		F318_B	G614_B	0.472	long	neutral		G594_B	D614_B	0.056	long	neutral		G593_B	G614_B	0.672	short	neutral
G593_B	D614_B	-0.568	short	neutral		S591_B	G614_B	0.909	water-mediated	minimally		Y612_B	D614_B	0.433	long	neutral		G594_B	G614_B	0.46	long	neutral
G594_B	D614_B	0.274	long	neutral		F592_B	G614_B	0.773	water-mediated	neutral		D614_B	N616_B	0.395	long	neutral		L611_B	G614_B	0.405	long	neutral
Y612_B	D614_B	0.501	long	neutral		G593_B	G614_B	1.117	short	minimally		D614_B	R646_B	0.834	long	minimally		Y612_B	G614_B	0.663	long	neutral
D614_B	N616_B	0.441	long	neutral		G594_B	G614_B	0.68	long	neutral		D614_B	A647_B	0.233	long	neutral		G614_B	N616_B	0.788	water-mediated	minimally
D614_B	R646_B	0.928	long	minimally		L611_B	G614_B	0.465	long	neutral		D614_B	G648_B	-0.598	short	neutral		G614_B	T645_B	0.695	water-mediated	neutral
D614_B	A647_B	0.294	long	neutral		Y612_B	G614_B	0.732	long	neutral		D614_B	C649_B	-0.721	long	neutral		G614_B	R646_B	1.237	water-mediated	minimally
D614_B	G648_B	-0.562	short	neutral		G614_B	N616_B	0.84	water-mediated	minimally		D614_B	T859_C	-0.365	short	neutral		G614_B	A647_B	0.484	long	neutral
D614_B	C649_B	-0.703	long	neutral		G614_B	T645_B	0.917	water-mediated	minimally		D614_B	V860_C	-0.281	long	neutral		G614_B	G648_B	0.351	short	neutral
D614_B	S735_C	0.098	long	neutral		G614_B	R646_B	1.323	water-mediated	minimally		D614_B	L861_C	-0.411	long	neutral		G614_B	C649_B	0.04	water-mediated	neutral
D614_B	T859_C	-0.105	short	neutral		G614_B	A647_B	0.559	long	neutral		D614_B	P862_C	0.101	long	neutral		G614_B	T859_C	0.87	water-mediated	minimally
D614_B	V860_C	-0.284	long	neutral		G614_B	G648_B	0.374	short	neutral		S591_C	D614_C	0.332	long	neutral		G614_B	V860_C	0.347	long	neutral
D614_B	L861_C	-0.369	long	neutral		G614_B	C649_B	-0.2	water-mediated	neutral		F592_C	D614_C	-0.347	long	neutral		G614_B	L861_C	0.575	water-mediated	neutral
D614_B	P862_C	0.099	long	neutral		G614_B	T859_C	0.978	water-mediated	minimally		G593_C	D614_C	-1.089	short	highly		G614_B	P862_C	0.446	long	neutral
S591_C	D614_C	0.438	long	neutral		G614_B	V860_C	0.486	long	neutral		G594_C	D614_C	0.094	long	neutral		F318_C	G614_C	0.398	long	neutral
F592_C	D614_C	-0.301	long	neutral		G614_B	L861_C	0.641	water-mediated	neutral		Y612_C	D614_C	0.431	long	neutral		S591_C	G614_C	0.597	long	neutral
G593_C	D614_C	-0.568	short	neutral		G614_B	P862_C	0.448	long	neutral		D614_C	N616_C	-0.102	long	neutral		F592_C	G614_C	0.911	water-mediated	minimally
G594_C	D614_C	0.275	long	neutral		F318_C	G614_C	0.472	long	neutral		D614_C	R646_C	0.852	long	minimally		G593_C	G614_C	0.617	short	neutral
Y612_C	D614_C	0.501	long	neutral		S591_C	G614_C	0.909	water-mediated	minimally		D614_C	A647_C	0.234	long	neutral		G594_C	G614_C	0.497	long	neutral
D614_C	N616_C	0.44	long	neutral		F592_C	G614_C	0.772	water-mediated	neutral		D614_C	G648_C	-0.597	short	neutral		L611_C	G614_C	0.405	long	neutral
D614_C	R646_C	0.928	long	minimally		G593_C	G614_C	1.117	short	minimally		D614_C	C649_C	-0.735	long	neutral		Y612_C	G614_C	0.66	long	neutral
D614_C	A647_C	0.294	long	neutral		G594_C	G614_C	0.681	long	neutral								G614_C	N616_C	0.29	water-mediated	neutral
D614_C	G648_C	-0.562	short	neutral		L611_C	G614_C	0.465	long	neutral								G614_C	T645_C	0.881	water-mediated	minimally
D614_C	C649_C	-0.703	long	neutral		Y612_C	G614_C	0.732	long	neutral								G614_C	R646_C	1.237	water-mediated	minimally
						G614_C	N616_C	0.839	water-mediated	minimally								G614_C	A647_C	0.467	long	neutral
						G614_C	T645_C	0.918	water-mediated	minimally								G614_C	G648_C	0.277	short	neutral
						G614_C	R646_C	1.323	water-mediated	minimally								G614_C	C649_C	-0.242	water-mediated	neutral
						G614_C	A647_C	0.559	long	neutral
						G614_C	G648_C	0.374	short	neutral
						G614_C	C649_C	-0.2	water-mediated	neutral
